# Agentic AI enables cell segmentation-free cell-type inference and cell-type-guided cell segmentation in spatial transcriptomics

**DOI:** 10.64898/2026.11.05.764509

**Authors:** Yuhui Jeong, Hanjae Lee, Donggeon Lee, Hyeon-Min Kim, So-Hui Kim, Suhyeon Park, Junseong Bae, Eunae Sandra Cho, Yoon-La Choi, Ohsang Kwon, Jong-Il Kim, Heetak Lee, Jeongbin Park

**Affiliations:** Department of Information Convergence Engineering, Pusan National University, Yangsan, Republic of Korea; Department of Dermatology, Seoul National University College of Medicine, Seoul, Korea; Genomic Medicine Institute (GMI), Medical Research Center, Seoul National University, Seoul, Korea; Laboratory of Cutaneous Aging and Hair Research, Clinical Research Institute, Seoul National University Hospital, Seoul, Korea; Lab of Molecular and Digital Pathology for Theranostics, Samsung Medical Center, Sungkyunkwan University School of Medicine, Seoul, Republic of Korea; Department of Digital Health, Samsung Advanced Institute for Health Sciences & Technology, Sungkyunkwan University, Seoul, Republic of Korea; Medical Imaging Insight Institute, Sungkyunkwan University School of Medicine, Seoul, Republic of Korea; Interdisciplinary Program of Genomic Data Science, Pusan National University, Yangsan, Republic of Korea; Department of Biological Sciences, Pusan National University, Pusan, Republic of Korea; Department of Oral Pathology, Oral Cancer Research Institute, BK21 FOUR Project, Yonsei University College of Dentistry, Seoul, Republic of Korea; Center for Genome Engineering, Institute for Basic Science, Daejeon, Republic of Korea; Department of Pathology and Translational Genomics, Samsung Medical Center, Sungkyunkwan University School of Medicine, Seoul, Republic of Korea; Department of Biochemistry and Molecular Biology, Seoul National University College of Medicine, Seoul, Korea; Center for Genome Engineering, Institute for Basic Science (IBS), Daejeon, Republic of Korea; Department of Biomedical Informatics, School of Medicine, Pusan National University, Yangsan, Republic of Korea; Department of Convergence Medical Science, School of Medicine, Pusan National University

## Abstract

Cell-type identification in spatial transcriptomics often relies on cell segmentation, which can introduce inaccuracies in cell boundaries and transcript assignment. Segmentation-free or cell-free methods have been developed to completely avoid cell segmentation, but inaccurate cell typing hinder accurate downstream analysis. Here, we introduce SSAF-T, a segmentation-free agentic framework that identifies cell types directly from spatial gene expression without predefined reference datasets. For the reference-free cell typing, SSAF-T incorporates CeLLMan, which employs expert-level agents for each organ to annotate cell types using a literature-grounded knowledge graph. We benchmark SSAF-T on both array-based and imaging-based spatial transcriptomics datasets in terms of accuracy, reproducibility, and scalability. We further show that SSAF-T provides an accurate cell segmentation based on the segmentation-free mapping, which ensure compatibility to existing downstream analysis ecosystem, and eventually enable quantitative analysis at single-cell level.
