## Supplementary Table 3 for "Agentic AI enables cell segmentation-free cell-type inference and cell-type-guided cell segmentation in spatial transcriptomics"

### Sheet: Sheet1
	Custom panel	Xenium_mBrain_v1.1
1	Abi3bp	2010300C02Rik
2	Acan	Acsbg1
3	Actg2	Acta2
4	Adipoq	Acvrl1
5	Agtr2	Adamts2
6	Alx4	Adamtsl1
7	Amhr2	Adgrl4
8	Apela	Aldh1a2
9	Barx2	Angpt1
10	Bcl2	Ano1
11	Bhlhe41	Aqp4
12	Cd200	Arc
13	Col11a1	Arhgap12
14	Col23a1	Arhgap25
15	Corin	Arhgap6
16	Crabp1	Arhgef28
17	Cxcl12	Bcl11b
18	Dlk1	Bdnf
19	Dlx5	Bhlhe22
20	Dlx6	Bhlhe40
21	Dpp4	Btbd11
22	Ebf1	Cabp7
23	Fat3	Cacna2d2
24	Foxc1	Calb1
25	Fzd2	Calb2
26	Hey1	Car4
27	Hspa1a	Carmn
28	Id3	Cbln1
29	Itga6	Cbln4
30	Itga8	Ccn2
31	Krt1	Cd24a
32	Krt5	Cd300c2
33	Krt8	Cd44
34	Lef1	Cd53
35	Lrrc15	Cd68
36	Lrrn4cl	Cd93
37	Maf	Cdh13
38	Mef2c	Cdh20
39	Mfap5	Cdh4
40	Msx2	Cdh6
41	Myocd	Cdh9
42	Runx2	Chat
43	Runx3	Chodl
44	Slitrk3	Chrm2
45	Sox2	Cldn5
46	Sox5	Clmn
47	Sox9	Cntn6
48	Twist2	Cntnap4
49	Wls	Cntnap5b
50	Wnt5a	Cobll1
51		Col19a1
52		Col1a1
53		Col6a1
54		Cort
55		Cplx3
56		Cpne4
57		Cpne6
58		Cpne8
59		Crh
60		Cspg4
61		Cux2
62		Cwh43
63		Cyp1b1
64		Dcn
65		Deptor
66		Dkk3
67		Dner
68		Dpy19l1
69		Dpyd
70		Ebf3
71		Emcn
72		Epha4
73		Eya4
74		Fezf2
75		Fgd5
76		Fhod3
77		Fibcd1
78		Fign
79		Fmod
80		Fn1
81		Fos
82		Foxp2
83		Gad1
84		Gad2
85		Gadd45a
86		Galnt14
87		Garnl3
88		Gfap
89		Gfra2
90		Gjb2
91		Gjc3
92		Gli3
93		Gm19410
94		Gm2115
95		Gng12
96		Gpr17
97		Grik3
98		Gsg1l
99		Gucy1a1
100		Hapln1
101		Hat1
102		Hpcal1
103		Hs3st2
104		Htr1f
105		Id2
106		Igf1
107		Igf2
108		Igfbp4
109		Igfbp5
110		Igfbp6
111		Igsf21
112		Ikzf1
113		Inpp4b
114		Kcnh5
115		Kcnmb2
116		Kctd12
117		Kctd8
118		Kdr
119		Lamp5
120		Laptm5
121		Ly6a
122		Lypd6
123		Mapk4
124		Mdga1
125		Mecom
126		Meis2
127		Myl4
128		Myo16
129		Ndst3
130		Ndst4
131		Necab1
132		Necab2
133		Nell1
134		Neto2
135		Neurod6
136		Nostrin
137		Npnt
138		Npy2r
139		Nr2f2
140		Nrep
141		Nrn1
142		Nrp2
143		Nts
144		Ntsr2
145		Nwd2
146		Nxph3
147		Opalin
148		Opn3
149		Orai2
150		Paqr5
151		Parm1
152		Pcsk5
153		Pde11a
154		Pde7b
155		Pdgfra
156		Pdyn
157		Pdzd2
158		Pdzrn3
159		Pecam1
160		Penk
161		Pglyrp1
162		Pip5k1b
163		Pkib
164		Plch1
165		Plcxd2
166		Plcxd3
167		Plekha2
168		Pln
169		Pou3f1
170		Ppp1r1b
171		Prdm8
172		Prox1
173		Prph
174		Prr16
175		Prss35
176		Pthlh
177		Pvalb
178		Rab3b
179		Rasgrf2
180		Rasl10a
181		Rbp4
182		Rfx4
183		Rims3
184		Rmst
185		Rnf152
186		Ror1
187		Rorb
188		Rprm
189		Rspo1
190		Rspo2
191		Rxfp1
192		Satb2
193		Sdk2
194		Sema3a
195		Sema3d
196		Sema3e
197		Sema5b
198		Sema6a
199		Shisa6
200		Siglech
201		Sipa1l3
202		Sla
203		Slc13a4
204		Slc17a6
205		Slc17a7
206		Slc39a12
207		Slc44a5
208		Slc6a3
209		Slfn5
210		Slit2
211		Sncg
212		Sntb1
213		Sorcs3
214		Sox10
215		Sox11
216		Sox17
217		Spag16
218		Spi1
219		Spp1
220		Sst
221		Stard5
222		Strip2
223		Syndig1
224		Syt17
225		Syt2
226		Syt6
227		Tacr1
228		Tanc1
229		Th
230		Thsd7a
231		Tle4
232		Tmem132d
233		Tmem163
234		Tmem255a
235		Tox
236		Trbc2
237		Trem2
238		Trp73
239		Trpc4
240		Unc13c
241		Vat1l
242		Vip
243		Vwc2l
244		Wfs1
245		Zfp366
246		Zfp536
247		Zfpm2
